# Groundwater *Elusimicrobia* are metabolically diverse compared to gut microbiome *Elusimicrobia* and some have a novel nitrogenase paralog

**DOI:** 10.1101/765248

**Authors:** Raphaël Méheust, Cindy J. Castelle, Paula B. Matheus Carnevali, Ibrahim F. Farag, Christine He, Lin-Xing Chen, Yuki Amano, Laura A. Hug, Jillian F. Banfield

**Affiliations:** Department of Earth and Planetary Science, University of California, Berkeley, Berkeley, CA 94720, USA; Innovative Genomics Institute, Berkeley, CA 94720, USA; School of Marine Science and Policy, University of Delaware, Lewes, DE 19968, USA; Nuclear Fuel Cycle Engineering Laboratories, Japan Atomic Energy Agency, Tokai-mura, Ibaraki, Japan; Department of Biology, University of Waterloo, ON, Canada

## Abstract

Currently described members of *Elusimicrobia*, a relatively recently defined phylum, are animal-associated and rely on fermentation. However, free-living *Elusimicrobia* have been detected in sediments, soils and groundwater, raising questions regarding their metabolic capacities and evolutionary relationship to animal-associated species. Here, we analyzed 94 draft-quality, non-redundant genomes, including 30 newly reconstructed genomes, from diverse animal-associated and natural environments. Genomes group into 12 clades, 10 of which previously lacked reference genomes. Groundwater-associated *Elusimicrobia* are predicted to be capable of heterotrophic or autotrophic lifestyles, reliant on oxygen or nitrate/nitrite-dependent respiration, or a variety of organic compounds and *Rhodobacter* nitrogen fixation-dependent (Rnf-dependent) acetogenesis with hydrogen and carbon dioxide as the substrates. Genomes from two clades of groundwater-associated *Elusimicrobia* often encode a new group of nitrogenase paralogs that co-occur with an extensive suite of radical S-Adenosylmethionine (SAM) proteins. We identified similar genomic loci in genomes of bacteria from the Gracilibacteria phylum and the *Myxococcales* order and predict that the gene clusters reduce a tetrapyrrole, possibly to form a novel cofactor. The animal-associated *Elusimicrobia* clades nest phylogenetically within two free-living-associated clades. Thus, we propose an evolutionary trajectory in which some *Elusimicrobia* adapted to animal-associated lifestyles from free-living species via genome reduction.
