## Supplementary material for "Groundwater *Elusimicrobia* are metabolically diverse compared to gut microbiome *Elusimicrobia* and some have a novel nitrogenase paralog": TableS1

### Sheet: Sheet1
genome	ncbi accession	completeness	contamination	number of scaffolds with ribosomal proteins	total number of ribosomal proteins	number of ribosomal proteins in the best scaffold	contamination (duplicate of ribosomal proteins)	list of duplicated ribosomal proteins	length of the concatenated alignmnent	environment	environment (simplified)	pubmed (PMID)
Elusimicrobia_bacterium_UBA5214_GCA_002412545	GCA_002412545	0.960784	0	1	16	16	no	-	0.981575	arsenic- and pathogen-contaminated well and surface water from bangladesh	animal-associated	25414497
concoct_62	https://ggkbase.berkeley.edu/js4906-27-3_S30/organisms/344935	0.960784	0.0196078	1	16	16	no	-	0.989112	Arsenic-impacted human gut	animal-associated	30692672, 30692672
Elusimicrobia_bacterium_HGW-Elusimicrobia-2_GCA_002841685	GCA_002841685	0.901961	0.0392157	1	16	16	no	-	0.960637	borehole japan	groundwater	28350393
08E140C01_Z5_2013_IG3399_SUB10_Elusimicrobia_rel_53_16	https://ggkbase.berkeley.edu/08E140C01_Z5_2013_IG3399_SUB10/organisms/21944	0.980392	0	1	16	16	no	-	0.988693	borehole japan	groundwater	28350393
09V250M02_2016_bjp_ig8144_Elusimicrobia_53_6	https://ggkbase.berkeley.edu/09V250M02_2016_bjp_ig8144/organisms/348878	0.941176	0.0392157	3	17	10	yes	L18	0.500419	borehole japan	groundwater	28350393
400_ZONE1_2014_IG3401_BJP_IG2102_Elusimicrobia_52_42_55_11	https://ggkbase.berkeley.edu/400_ZONE1_2014_IG3401/organisms/41142	0.960784	0	1	16	16	no	-	0.990787	borehole japan	groundwater	28350393
400_ZONE1_2014_IG3401_Elusimicrobia_39_22	https://ggkbase.berkeley.edu/400_ZONE1_2014_IG3401/organisms/41153	0.921569	0.0196078	1	15	15	no	-	0.946399	borehole japan	groundwater	28350393
07m_4_2014_Elusimicrobia_37_6	https://ggkbase.berkeley.edu/07m_4_2014/organisms/41070	0.901961	0.0196078	1	15	15	no	-	0.953099	borehole japan	groundwater	28350393
08E140C01_z5_2015_Ig5182_Elusimicrobia_63_10	https://ggkbase.berkeley.edu/08E140C01_z5_2015_Ig5182/organisms/348778	0.960784	0	1	15	15	no	-	0.963987	borehole japan	groundwater	28350393
400_ZONE1_2014_IG3401_Elusimicrobia_69_35	https://ggkbase.berkeley.edu/400_ZONE1_2014_IG3401/organisms/41151	0.901961	0	2	19	16	yes	L22,L16,S3	0.998325	borehole japan	groundwater	28350393
Elusimicrobia_bacterium_HGW-Elusimicrobia-3_GCA_002840355	GCA_002840355	0.941176	0	1	15	15	no	-	0.951005	borehole japan	groundwater	28350393
Elusimicrobium_sp_An273_GCA_002159705	GCA_002159705	0.960784	0.0196078	1	16	16	no	-	0.995394	chicken gut anaerobes	animal-associated	30064352
Elusimicrobia_bacterium_GCA_002401485	GCA_002401485	0.862745	0.0392157	1	14	14	no	-	0.840871	cold, oxic subseafloor aquifer	groundwater	29099490
uncultured_Elusimicrobium_sp_GCA_900319885	GCA_900319885	0.901961	0.0392157	2	16	10	no	-	0.579564	cow rumen	animal-associated	29491419
uncultured_Elusimicrobium_sp_GCA_900319325	GCA_900319325	0.921569	0.0392157	1	16	16	no	-	0.995394	cow rumen	animal-associated	29491419
uncultured_Elusimicrobium_sp_GCA_900315795	GCA_900315795	0.960784	0	1	16	16	no	-	0.995394	cow rumen	animal-associated	29491419
uncultured_Elusimicrobium_sp_GCA_900315845	GCA_900315845	0.941176	0	1	16	16	no	-	0.995394	cow rumen	animal-associated	29491419
uncultured_Elusimicrobium_sp_GCA_900322055	GCA_900322055	0.921569	0.0392157	2	16	9	yes	L14	0.60804	cow rumen	animal-associated	29491419
CG07_land_8_20_14_0_80_Elusimicrobia_38_24__maxbin2.output.235	https://ggkbase.berkeley.edu/CG07_land_8_20_14_0_80/organisms/44417	0.941176	0.0196078	3	18	10	yes	S8,L2	0.53727	Crystal Geyser	groundwater	﻿27112493,29379208
Elusimicrobia_bacterium_CG08_land_8_20_14_0_20_44_26_GCA_002779055	GCA_002779055	0.764706	0	2	16	12	no	-	0.739112	Crystal Geyser	groundwater	﻿27112493,29379208
CG02_land_8_20_14_3_00_150_Elusimicrobia_37_13	GCA_002781045	0.960784	0	1	16	16	no	-	0.990787	Crystal Geyser	groundwater	﻿27112493,29379208
Elusimicrobia_bacterium_CG03_land_8_20_14_0_80_50_18_GCA_002780705	GCA_002780705	0.901961	0	1	15	15	no	-	0.922529	Crystal Geyser	groundwater	﻿27112493,29379208
CG_4_10_14_0_2_um_filter_Elusimicrobia_63_34_curated	GCA_002793315	0.980392	0.0196078	1	16	16	no	-	0.997906	Crystal Geyser	groundwater	﻿27112493,29379208
CG1_02_FULL_Elusimicrobia_56_21_curated	GCA_001871115	0.921569	0	1	15	15	no	-	0.96273	Crystal Geyser	groundwater	﻿27112493,29379208
CG08_land_8_20_14_0_20_Elusimicrobia_59_10_curated	GCA_002779045	0.862745	0.0196078	1	15	15	no	-	0.963987	Crystal Geyser	groundwater	﻿27112493,29379208
S_p1_S3_coassembly_Elusimicrobia_58_61	https://ggkbase.berkeley.edu/S_p1_S3_coassembly/organisms/395337	0.941176	0	1	16	16	no	-	0.962312	Genasci	groundwater	unpublished
S5_QB3_180125_GD2017-2_S2_Elusimicrobia_38_13	new genome	0.980392	0	1	16	16	no	-	0.996231	Genasci	groundwater	unpublished
Genasci_Feb2018_S36_SO-2_RIFCSPLOWO2_02_FULL_Elusimicrobia_39_32_curated_49_8	https://ggkbase.berkeley.edu/Genasci_Feb2018_S36_SO-2/organisms/398839	0.843137	0.0392157	1	15	15	no	-	0.933417	Genasci	groundwater	unpublished
GD2017-1_S_p1_S3_Biohub_170907_Elusimicrobia_52_124	https://ggkbase.berkeley.edu/GD2017-1_S_p1_S3_Biohub_170907/organisms/394741	0.803922	0	1	16	16	no	-	0.994556	Genasci	groundwater	unpublished
S_p2_S4_coassembly_Elusimicrobia_69_76	https://ggkbase.berkeley.edu/S_p2_S4_coassembly/organisms/396308	0.862745	0.0392157	2	17	10	yes	S3	0.51675	Genasci	groundwater	unpublished
Elusimicrobium_minutum_Pei191_GCA_000020145	GCA_000020145	0.980392	0	1	16	16	no	-	0.994556	gut of a humivorous scarab beetle larva, Pachnoda ephippiata	animal-associated	19270133
H11_Tanzania_Elusimicrobia_50_18	https://ggkbase.berkeley.edu/searches/names?utf8=%E2%9C%93&q=H11_Tanzania_Elusimicrobia_50_18&search%5Bmode%5D=exact&search%5Btype%5D=feature&search%5Bproject_group%5D=22	0.901961	0	1	16	16	no	-	0.995394	Hazda human gut metagenome	animal-associated	25981789, 30692672
Elusimicrobia_bacterium_UBA6262_GCA_002441095	GCA_002441095	0.921569	0.0784314	1	16	16	no	-	0.948492	Hydrocarbon Metagenome	oil sand	???
Elusimicrobia_bacterium_UBA4817_GCA_002402375	GCA_002402375	0.941176	0.0392157	1	15	15	no	-	0.912479	hydrocarbon metagenome	oil sand	???
uncultured_Termite_group_1_bacterium_phylotype_Rs-D17_GCA_000146025	GCA_000146025	0.980392	0	1	16	16	no	-	0.990369	insect gut	animal-associated	18391199
Endomicrobium_proavitum_GCA_001027545	GCA_001027545	0.980392	0	1	16	16	no	-	0.989531	insect gut	animal-associated	26184928
Candidatus_Endomicrobium_trichonymphae_GCA_002355835	GCA_002355835	0.980392	0	1	16	16	no	-	0.990369	insect gut	animal-associated	27635050
Elusimicrobia_bacterium_UBA1174_GCA_002311025	GCA_002311025	0.921569	0	1	16	16	no	-	0.992881	Metagenome isolated from cow gut	animal-associated	21273488
Elusimicrobia_bacterium_UBA1436_GCA_002329395	GCA_002329395	0.941176	0.0392157	1	16	16	no	-	0.989112	Metagenomic study of the microbial genes abundance in treated palm oil mill effluent	palm oil effluent	30112146
Elusimicrobia_bacterium_GCA_003151975	GCA_003151975	0.921569	0.0196078	2	19	16	yes	L22,L24,L16	0.997069	Peat metagenome	peat	30013118
Elusimicrobia_bacterium_GCA_003153935	GCA_003153935	0.960784	0.0392157	1	16	16	no	-	0.9933	Peat metagenome	Peat	30013118
Elusimicrobia_bacterium_GCA_003140895	GCA_003140895	0.941176	0.0392157	1	16	16	no	-	0.987856	Peat metagenome	peat	30013118
pig_ID_445_F78_Elusimicrobia_minutum_51_31	https://ggkbase.berkeley.edu/pig_ID_445_F78/organisms/374914	0.921569	0.0196078	1	16	16	no	-	0.98325	pig metagenome	animal-associated	30038308, 30692672
193	https://ggkbase.berkeley.edu/pig_ID_2176_F64/organisms/330243	0.941176	0.0588235	1	16	16	no	-	0.950168	pig metagenome	animal-associated	30038308, 30692672
155	https://ggkbase.berkeley.edu/pig_ID_2176_F64/organisms/330175	0.980392	0.0196078	1	16	16	no	-	0.995394	pig metagenome	animal-associated	30038308, 30692672
277	https://ggkbase.berkeley.edu/pig_ID_2176_F64/organisms/330517	0.784314	0.0784314	2	13	9	no	-	0.54732	pig metagenome	animal-associated	30038308, 30692672
RIFCSPLOWO2_02_FULL_Elusimicrobia_61_11	https://ggkbase.berkeley.edu/RIFCSPLOWO2_02_FULL/organisms/13747	0.745098	0	1	15	15	no	-	0.964405	Riffle	groundwater	26083755
RAAC_Elusimicrobia_59_20	https://ggkbase.berkeley.edu/RAAC/organisms/691	0.941176	0.0588235	1	15	15	no	-	0.930067	Riffle	groundwater	26083755
RAAC_Elusimicrobia_62_20	https://ggkbase.berkeley.edu/RAAC/organisms/22505	0.921569	0.0196078	1	15	15	no	-	0.961893	Riffle	groundwater	26083755
RAAC_Elusimicrobia_64_12	https://ggkbase.berkeley.edu/RAAC/organisms/692	0.823529	0.0980392	1	13	13	no	-	0.737437	Riffle	groundwater	26083755
Elusimicrobia bacterium RIFCSPHIGHO2_02_FULL_57_9	GCA_001800015	0.901961	0	2	17	11	yes	L22	0.605109	Riffle	groundwater	26083755
Elusimicrobia bacterium RIFCSPLOWO2_12_FULL_59_9	GCA_001800185	0.784314	0	1	14	14	no	-	0.833333	Riffle	groundwater	26083755
Elusimicrobia bacterium RIFCSPLOWO2_02_FULL_39_32	GCA_001800135	0.980392	0	1	16	16	no	-	0.996231	Riffle	groundwater	26083755
Elusimicrobia bacterium RIFOXYA2_FULL_40_6	GCA_001800325	0.705882	0	1	13	13	no	-	0.767169	Riffle	groundwater	26083755
Elusimicrobia bacterium RIFOXYD2_FULL_34_15	GCA_001800605	0.980392	0	1	16	16	no	-	0.992462	Riffle	groundwater	26083755
Elusimicrobia bacterium RIFOXYD2_FULL_34_30	GCA_001800635	0.941176	0	1	16	16	no	-	0.991625	Riffle	groundwater	26083755
RAAC_Elusimicrobia_63_38	https://ggkbase.berkeley.edu/RAAC/organisms/22506	0.862745	0	1	15	15	no	-	0.963568	Riffle	groundwater	26083755
Elusimicrobia bacterium RIFOXYA2_FULL_39_19	GCA_001800285	0.960784	0	1	16	16	no	-	0.996231	Riffle	groundwater	26083755
RIFOXYB2_FULL_Elusimicrobia_48_7	GCA_001800495	0.901961	0	1	16	16	no	-	0.943886	Riffle	groundwater	26083755
Elusimicrobia bacterium RIFOXYA2_FULL_50_26	GCA_001800355	0.901961	0	1	16	16	no	-	0.994556	Riffle	groundwater	26083755
Elusimicrobia bacterium RIFOXYA12_FULL_49_49	GCA_001800235	0.980392	0	1	16	16	no	-	0.995812	Riffle	groundwater	26083755
RIFCSPLOWO2_01_FULL_Elusimicrobia_60_11	GCA_001800085	0.72549	0	1	13	13	no	-	0.69933	Riffle	groundwater	26083755
RIFCSPLOWO2_01_FULL_Elusimicrobia_64_13	GCA_001800095	0.882353	0	1	16	16	no	-	0.991206	Riffle	groundwater	26083755
Elusimicrobia bacterium RIFCSPHIGHO2_01_FULL_64_10	GCA_001799925	0.823529	0.0392157	1	15	15	no	-	0.882328	Riffle	groundwater	26083755
Elusimicrobia bacterium RIFCSPLOWO2_01_FULL_59_12	GCA_001800075	0.960784	0.0588235	1	16	16	no	-	0.988693	Riffle	groundwater	26083755
RIFCSPLOWO2_01_FULL_Elusimicrobia_54_10	GCA_001799975	0.843137	0	1	16	16	no	-	0.929229	Riffle	groundwater	26083755
Elusimicrobia bacterium RIFOXYB2_FULL_62_6	GCA_001800555	0.882353	0.0588235	1	15	15	no	-	0.954355	Riffle	groundwater	26083755
GWC2_Elusimicrobia_56_31	GCA_001799775	0.960784	0	1	16	16	no	-	0.999581	Riffle	groundwater	26083755
Elusimicrobia bacterium RIFOXYA12_FULL_57_11	GCA_001800275	0.901961	0	2	13	10	no	-	0.582496	Riffle	groundwater	26083755
Elusimicrobia bacterium RIFCSPLOWO2_02_FULL_61_11	GCA_001800155	0.72549	0	1	15	15	no	-	0.904523	Riffle	groundwater	26083755
GWB2_Elusimicrobium_67_8	https://ggkbase.berkeley.edu/GWB2/organisms/2509	0.72549	0.0392157	1	16	16	no	-	0.992881	Riffle	groundwater	26083755
Elusimicrobia bacterium GWF2_62_30	GCA_001799995	0.843137	0.0196078	2	18	15	yes	S17,S3,L15	0.963987	Riffle	groundwater	26083755
Elusimicrobia bacterium GWA2_61_42	GCA_001799615	0.921569	0	1	15	15	no	-	0.964405	Riffle	groundwater	26083755
Elusimicrobia bacterium GWA2_62_23	GCA_001799635	0.843137	0	1	15	15	no	-	0.963987	Riffle	groundwater	26083755
Elusimicrobia bacterium GWB2_63_22	GCA_001799735	0.921569	0	1	15	15	no	-	0.960637	Riffle	groundwater	26083755
Elusimicrobia bacterium GWD2_63_28	GCA_001799895	0.882353	0	2	16	13	yes	L2	0.679229	Riffle	groundwater	26083755
Elusimicrobia bacterium GWC2_64_44	GCA_001799845	0.803922	0	3	18	10	yes	L4,S3,L24,L16	0.579983	Riffle	groundwater	26083755
Elusimicrobia bacterium GWB2_63_16	GCA_001799715	0.901961	0.0196078	1	15	15	no	-	0.963568	Riffle	groundwater	26083755
GWA2_Elusimicrobia_51_34	GCA_001799565	0.960784	0	1	16	16	no	-	0.996231	Riffle	groundwater	26083755
RIFOXYA2_FULL_Elusimicrobia_53_38	GCA_001800375	0.960784	0	1	15	15	no	-	0.953099	Riffle	groundwater	26083755
Elusimicrobia bacterium GWA2_69_24	GCA_001799695	0.823529	0	1	16	16	no	-	0.999581	Riffle	groundwater	26083755
Elusimicrobia bacterium GWC2_65_9	GCA_001799875	0.960784	0.0392157	1	16	16	no	-	0.961055	Riffle	groundwater	26083755
Elusimicrobia bacterium RBG_16_66_12	GCA_001800005	0.803922	0	1	16	16	no	-	0.999581	Riffle	groundwater	26083755
Elusimicrobia bacterium RIFOXYD12_FULL_66_9	GCA_001800595	0.921569	0.0196078	1	15	15	no	-	0.901173	Riffle	groundwater	26083755
Elusimicrobia_bacterium_UBA1202_GCA_002309715	GCA_002309715	0.941176	0.0196078	1	16	16	no	-	0.995394	rumen fiber attached metagenome, 2x101bp by Illumina GAIIx	animal-associated	21273488
DGJ9_Elusimicrobia_56_12	https://ggkbase.berkeley.edu/DGJ9/organisms/368134	0.921569	0	1	16	16	no	-	0.9933	sediment from hotsprings in Tibet	sediment	23126508
DGJ10_2_Elusimicrobia_27_24	https://ggkbase.berkeley.edu/DGJ10_2/organisms/358910	0.843137	0.0784314	2	17	13	yes	L2	0.778894	sediment from hotsprings in Tibet	sediment	23126508
QC4_Elusimicrobia_32_24	https://ggkbase.berkeley.edu/QC4/organisms/359294	0.803922	0.0588235	2	19	16	yes	L4,S10,L3	0.989531	sediment from hotsprings in Tibet	sediment	23126508
Zodletone_Water_assembly2018_Elusimicrobia_62_9	https://ggkbase.berkeley.edu/Zodletone_Water_assembly2018/organisms/382900	0.901961	0.0784314	2	15	9	no	-	0.58459	sediment from Zodeltone Artisan Springs	groundwater	30477901
SR-2_Biohub_180515_Elusimicrobia_69_71	new genome	0.921569	0	1	16	16	no	-	0.999581	Serpent Ridge	groundwater	unpublished
Elusimicrobia_bacterium_UBA3793_GCA_002369095	GCA_002369095	0.960784	0	1	16	16	no	-	0.990787	Sheep rumen microbiome	animal-associated	﻿24907284
Elusimicrobia_bacterium_UBA5880_GCA_002432025	GCA_002432025	0.901961	0.0196078	1	16	16	no	-	0.995394	shotgun metagenomic sequencing of fecal sample from an adult baboon: Sample M01	animal-associated	29963641
Elusimicrobia_bacterium_UBA6450_GCA_002437085	GCA_002437085	0.960784	0.0196078	1	16	16	no	-	0.989112	shotgun metagenomic sequencing of fecal sample from an adult baboon: Sample M02	animal-associated	29963641
Elusimicrobia_bacterium_UBA2923_GCA_002349385	GCA_002349385	0.921569	0	1	16	16	no	-	0.995394	The rumen microbial metagenome associated with high methane production in cattle	animal-associated	28894102
