## Supplementary material for "Groundwater *Elusimicrobia* are metabolically diverse compared to gut microbiome *Elusimicrobia* and some have a novel nitrogenase paralog": TableS2

### Sheet: Sheet1
genome	assembly	taxonomy
Myxococcales_bacterium_UBA3505	GCA_002377445.1	myxococcales
Myxococcales bacterium isolate NP66	GCA_002726535.1	myxococcales
Myxococcales bacterium isolate RS415	GCA_002728755.1	myxococcales
Enhygromyxa salina SWB007	GCA_002994635.1	myxococcales
Myxococcales_bacterium_CSSed11_303	GCA_003561785.1	myxococcales
Myxococcales_bacterium_isolate_SURF_8_Ga0104751_1002118	GCA_003598065.1	myxococcales
Deltaproteobacteria bacterium isolate B1_G4	GCA_003647075.1	myxococcales
Deltaproteobacteria_bacterium_isolate_B64_G9	GCA_003647095.1	myxococcales
Deltaproteobacteria_bacterium_J133	GCA_003694255.1	myxococcales
08E140C01_Z5_2013_IG3399_Myxococcales_66_8	ggkbase	myxococcales
08E140C01_Z5_2013_IG3399_Myxococcales_66_8	ggkbase	myxococcales
09V250M02_2016_bjp_ig8144_Myxococcales_70_21	ggkbase	myxococcales
400_ZONE1_2014_IG3401_Myxococcales_73_8	ggkbase	myxococcales
SR2-17_Biohub_180515_Deltaproteobacteria_66_101	ggkbase	myxococcales
AR_2015_2-01_BD1-5_23_23_curated	ggkbase	gracillibacteria
CG_4_9_14_3_um_filter_150_CG_GN02_01_38_23__concot.132	ggkbase	gracillibacteria
